# Fluorescence-barcoded cell lines stably expressing membrane-anchored influenza neuraminidases

**DOI:** 10.1101/2025.01.01.631020

**Authors:** Joel Finney, Masayuki Kuraoka, Shengli Song, Akiko Watanabe, Xiaoe Liang, Dongmei Liao, M. Anthony Moody, Emmanuel B. Walter, Stephen C. Harrison, Garnett Kelsoe

## Abstract

The discovery of broadly protective antibodies to the influenza virus neuraminidase (NA) has raised interest in NA as a vaccine target. However, recombinant, solubilized tetrameric NA ectodomains are often challenging to express and isolate, hindering the study of anti-NA humoral responses. To address this obstacle, we established a panel of 22 non-adherent cell lines stably expressing native, historical N1, N2, N3, N9, and NB NAs anchored on the cell surface. The cell lines are barcoded with fluorescent proteins, enabling high-throughput, 16-plex analyses of antibody binding with commonly available flow cytometers. The cell lines were at least as efficient as a Luminex multiplex binding assay at identifying NA antibodies from a library of unselected clonal IgGs derived from human memory B cells. The cell lines were also useful for measuring the magnitude and breadth of the serum antibody response elicited by experimental infection of rhesus macaques with influenza virus. The membrane-anchored NAs are catalytically active and are compatible with established sialidase activity assays. NA-expressing K530 cell lines therefore represent a useful tool for studying NA immunity and evaluating influenza vaccine efficacy.
