## Supplemental Table 1 for "Fluorescence-barcoded cell lines stably expressing membrane-anchored influenza neuraminidases"

### Sheet: Sheet1
Source of NA	Abbreviated NA name	GenBank Accession code	GISAID Accession code
A/Memphis/4/1987 (H1N1)	N1.ME87		EPI56605
A/USSR/90/1977 (H1N1)	N1.USSR77		EPI889160
A/Solomon Islands/03/2006 (H1N1)	N1.SI06		EPI509400
A/California/07/2009 (H1N1)	N1.CA09		EPI1593568
A/Michigan/45/2015 (H1N1)	N1.MI15		EPI830229
A/Sydney/5/2021 (H1N1)	N1.SYD21		EPI3363290
A/Vietnam/CL01/2004 (H5N1)	N1.VN04	DQ493068
A/Hong Kong/1/1968 (H3N2)	N2.HK68	AAK51727.1
A/Bilthoven/1761/1976 (H3N2)	N2.BH76		EPI1868409
A/Beijing/353/1989 (H3N2)	N2.BJ89		EPI104969
A/Brisbane/8/1996 (H3N2)	N2.BN96	AFH00783.1
A/Hong Kong/1144/1999 (H3N2)	N2.HK99	AAK63830.1
A/Perth/16/2009 (H3N2)	N2.PE09		EPI577974
A/Hong Kong/4801/2014 (H3N2)	N2.HK14		EPI2555536
A/Kansas/14/2017 (H3N2)	N2.KS17		EPI1691977
A/Darwin/9/2021 (H3N2)	N2.DW21	WEY08927.1
A/Japan/305/1957 (H2N2)	N2.JP57	ACU79962.1
A/Jiangsu/428/2021 (H10N3)	N3.JS21		EPI1868392
A/Shanghai/02/2013 (H7N9)	N9.SH13	YP_009118481
A/tern/Australia/G70C/1975 (H11N9)	N9.AU75	P03472.1
B/Brisbane/60/2008 (Victoria)	NB.BN08		EPI173276
B/Phuket/3073/2013 (Yamagata)	NB.PK13		EPI529344
